# Liquid plug propagation in computer-controlled microfluidic airway-on-a-chip with semi-circular microchannels

**DOI:** 10.1101/2023.05.24.542177

**Authors:** Hannah L. Viola, Vishwa Vasani, Kendra Washington, Ji-Hoon Lee, Cauviya Selva, Andrea Li, Carlos J. Llorente, Yoshinobu Murayama, James B. Grotberg, Francesco Romanò, Shuichi Takayama

## Abstract

This paper introduces a two-inlet, one-outlet lung-on-a-chip device with semi-circular cross-section microchannels and computer-controlled fluidic switching that enables a broader systematic investigation of liquid plug dynamics in a manner relevant to the distal airways. A leak-proof bonding protocol for micro-milled devices facilitates channel bonding and culture of confluent primary small airway epithelial cells. Production of liquid plugs with computer-controlled inlet channel valving and just one outlet allows more stable long-term plug generation and propagation compared to previous designs. The system also captures both plug speed and length as well as pressure drop concurrently. In one demonstration, the system reproducibly generates surfactant-containing liquid plugs, a challenging process due to lower surface tension that makes the plug formation less stable. The addition of surfactant decreases the pressure required to initiate plug propagation, a potentially significant effect in diseases where surfactant in the airways is absent or dysfunctional. Next, the device recapitulates the effect of increasing fluid viscosity, a challenging analysis due to higher resistance of viscous fluids that makes plug formation and propagation more difficult particularly in airway-relevant length scales. Experimental results show that increased fluid viscosity decreases plug propagation speed for a given air flow rate. These findings are supplemented by computational modeling of viscous plug propagation that demonstrate increased plug propagation time, increased maximum wall shear stress, and greater pressure differentials in more viscous conditions of plug propagation. These results match physiology as mucus viscosity is increased in various obstructive lung diseases where it is known that respiratory mechanics can be compromised due to mucus plugging of the distal airways. Finally, experiments evaluate the effect of channel geometry on primary human small airway epithelial cell injury in this lung-on-a-chip. There is more injury in the middle of the channel relative to the edges highlighting the role of channel shape, a physiologically relevant parameter as airway cross-sectional geometry can also be non-circular. In sum, this paper describes a system that pushes the device limits with regards to the types of liquid plugs that can be stably generated for studies of distal airway fluid mechanical injury.
