## Supplemental Calculations for "Liquid plug propagation in computer-controlled microfluidic airway-on-a-chip with semi-circular microchannels"

### Sheet: Weibel calcs
Q mL/s	500
d0 cm	2
nu	0.15
dn=d0*2^(-n/3)
An=(2^n)*Pi*(dn^2)/4
Ren=Un*dn/nu
Un=Q/An
n	dn cm	An cm^2	Un cm/s	Ren
0	2	3.1416	159.155	2122.06
1	1.5874	3.95817	126.321	1336.81
2	1.25992	4.98698	100.261	842.14
3	1	6.2832	79.5773	530.515
4	0.793701	7.91634	63.1605	334.204
5	0.629961	9.97396	50.1305	210.535
6	0.5	12.5664	39.7886	132.629
7	0.39685	15.8327	31.5803	83.5509
8	0.31498	19.9479	25.0653	52.6338
9	0.25	25.1328	19.8943	33.1572
10	0.198425	31.6653	15.7901	20.8877
11	0.15749	39.8958	12.5326	13.1584
12	0.125	50.2656	9.94716	8.2893
13	0.0992126	63.3307	7.89507	5.22193
14	0.0787451	79.7917	6.26632	3.28961
15	0.0625	100.531	4.97358	2.07233
16	0.0496063	126.661	3.94753	1.30548
17	0.0393725	159.583	3.13316	0.822403
18	0.03125	201.062	2.48679	0.518081
19	0.0248031	253.323	1.97377	0.326371
20	0.0196863	319.167	1.56658	0.205601
